# Unravelling the Enantioselective Mechanism of Benzylsuccinate Synthase: Insights into Anaerobic Hydrocarbon Degradation Through Multiscale Modelling and Kinetics

**DOI:** 10.1101/2024.10.11.617960

**Authors:** Maciej Szaleniec, Toamsz Borowski, Gabriela Oleksy, Ivana Aleksic, Kai Krämer, Johann Heider

## Abstract

Fumarate-adding enzymes (FAE) are a subset of the glycyl radical enzyme superfamily involved in anaerobic hydrocarbon degradation. Benzylsuccinate synthase (BSS) catalyzes the enantiospecific formation of *R*-benzylsuccinate from toluene and fumarate, initiating anaerobic toluene degradation. In this paper, we present a detailed theoretical study of the reaction mechanism using classical molecular dynamics and multiscale modelling (QM:MM). We describe the potential energy surface of the reaction, confirming the previously postulated mechanism. However, the multiscale character of our model allowed to elucidate the origins of several experimentally observed catalytic phenomena, such as the inversion of the configuration of the benzylic atom upon C-C bond formation, *syn* addition of the abstracted H atom back to the benzylsuccinyl radical, or kinetic isotope effects in the range of 1.7-2.1. The obtained model is supported by microkinetic analysis and was able to explain and quantitatively predict the strict *R*-enantioselectivity of BSS, which is not enforced by the binding orientation of the fumarate, but by dynamic kinetic behaviour of toluene in the active site leading to faster production of the *R*-enantiomer. We were also able to explain the experimentally observed slow H/D exchange in the product during incubation with BSS in D_2_O, confirming the partial reversibility of the reaction. Our study contributes to the elucidation of the catalytic processes catalyzed by BSS and its role in the bioremediation of hydrocarbon pollutants.
