## Supplementary material for "Unravelling the Enantioselective Mechanism of Benzylsuccinate Synthase: Insights into Anaerobic Hydrocarbon Degradation Through Multiscale Modelling and Kinetics": KIE

### Sheet: General Information
Version 1.0.0 - 17.03.2021
General Information
Title	Benzylsuccinate synthase - kinetic isotopic effect and hydrogen-deuterium exchange
Date of creation	2024-10-10
DOI (optional)
PubMedID (optional)
URL (optional)
User Information
Family Name	Given Name	Mail	Institution
Szaleniec	Maciej	maciej.szaleniec@ikifp.edu.pl	Jerzy Haber Institute of Catalysis and Surface Chemistry, Polish Academy of Sciences

### Sheet: Vessels
Vessels
ID	Name	Volume value	Volume unit
v0	Eppendorf Tube	1000	ul
v1	HPLC glass vial	1000	ul
v2	Glass bottle	100	ml
v3
v4
v5
v6
v7
v8
v9
v10
v11
v12
v13
v14
v15
v16
v17
v18
v19

### Sheet: Reactants
Reactants (species)
ID	Name	Vessel	Constant	SMILES	InCHI
s0	toluene	Glass HPLC vial	Constant	CC1=CC=CC=C1	InChI=1S/C7H8/c1-7-5-3-2-4-6-7/h2-6H,1H3
s1	d8-toluene	Glass HPLC vial	Constant	[2H]C1=C(C(=C(C(=C1[2H])[2H])C([2H])([2H])[2H])[2H])[2H]	InChI=1S/C7H8/c1-7-5-3-2-4-6-7/h2-6H,1H3/i1D3,2D,3D,4D,5D,6D
s2	disodium fumarate	Glass bottle	Constant	C(=C/C(=O)[O-])\C(=O)[O-].[Na+].[Na+]	InChI=1S/C4H4O4.2Na/c5-3(6)1-2-4(7)8;;/h1-2H,(H,5,6)(H,7,8);;/q;2*+1/p-2/b2-1+;;
s3	benzylsuccinic acid	Glass HPLC vial	Not constant	C1=CC=C(C=C1)C[C@H](CC(=O)O)C(=O)O	InChI=1S/C11H12O4/c12-10(13)7-9(11(14)15)6-8-4-2-1-3-5-8/h1-5,9H,6-7H2,(H,12,13)(H,14,15)/t9-/m1/s1
s4	d8-benzylsuccinic acid	None	Not constant	[2H]c1c(c([2H])c([2H])c([2H])c1[2H])[C@]([2H])([2H])[C@@H](C(=O)O)C([2H])C(=O)O	InChI=1S/C11H12O4/c12-10(13)7-9(11(14)15)6-8-4-2-1-3-5-8/h1-5,9H,6-7H2,(H,12,13)(H,14,15)/t9-/m1/s1/i1D,2D,3D,4D,5D,6D2,7D/t7?,9-
s5	d7-benzylsuccinic acid	None	Not constant	[2H]c1c(c([2H])c([2H])c([2H])c1[2H])[C@]([2H])([2H])[C@H](CC(=O)O)C(=O)O	InChI=1S/C11H12O4/c12-10(13)7-9(11(14)15)6-8-4-2-1-3-5-8/h1-5,9H,6-7H2,(H,12,13)(H,14,15)/t9-/m1/s1/i1D,2D,3D,4D,5D,6D2
s6	D2O	Eppendorf Tube	Constant	[2H]O[2H]	InChI=1S/H2O/h1H2/i/hD2
s7	d1-benzylsuccinic acid	None	Not constant	[O-]C(=O)C([2H])[C@@H](Cc1ccccc1)C(=O)O	InChI=1S/C11H12O4/c12-10(13)7-9(11(14)15)6-8-4-2-1-3-5-8/h1-5,9H,6-7H2,(H,12,13)(H,14,15)/p-1/t9-/m1/s1/i7D/t7?,9-
s8	d2-benzylsuccinic acid	None	Not constant	[O-]C(=O)C([2H])([2H])[C@@H](Cc1ccccc1)C(=O)O	InChI=1S/C11H12O4/c12-10(13)7-9(11(14)15)6-8-4-2-1-3-5-8/h1-5,9H,6-7H2,(H,12,13)(H,14,15)/p-1/t9-/m1/s1/i7D2
s9
s10
s11
s12
s13
s14
s15
s16
s17
s18
s19

### Sheet: Proteins
Proteins
ID	Name	Sequence	Vessel	Constant	Source organism	EC Number	UniProt ID
p0	benzylsuccinate synthase	MNDIASAKVLEYKGKTLKFTPEDPAEAKIPADELHEHLQKPSTARTKRLKERCRWKHASAGEFIEKSVTA GIERMRYLTEAHKASEGQPEAIRRALGLANVLNKSTLVLQEDEFIVGYHAEDPNMFPLYPELSHMAVQDY LRSDYSPQPADEAAAINEYWKPHSLQSKCQPYFDPADLGRMYQVSSMEAPSFASGYNSIVPPYETVLEDG LLARIRLAEKHIAEAQAEMSTFPWDGTKGLDNIAKIDNWKAMVIACKAVISWARRQGRLCKIVAENFETD PKRQADLLEIADICQRVPAEPCKGLKDAMQAKFFTFLICHAIERYASGYAQKEDTLLWPYYKASVVDKKF QPMDHMGAVELVEMERLKISEHGAGKSRAYREIFPGSNDLFILT…	Glass bottle	Constant	Aromatoleum sp.	4.1.99.11
p1
p2
p3
p4
p5
p6
p7
p8
p9
p10
p11
p12
p13
p14
p15
p16
p17
p18
p19

### Sheet: Reactions
Reactions
ID	Name	Temperature value	Temperature unit	pH value	Buffer	Reversible	Educts	Products	Proteins	Modifiers
r0	fumarate addition to toluene (direct KIE)	30	°C	7.8	20 mM triethanolamine-HCl buffer	irreversible	toluene, disodium fumarate	benzylsuccinic acid	benzylsuccinate synthase
r1	fumarate addition to d8-toluene (direct KIE)	30	°C	7.8	20 mM triethanolamine-HCl buffer	irreversible	d8-toluene, disodium fumarate	d8benzylsuccinic acid, d7-benzylsuccinic acid	benzylsuccinate synthase
r2	fumarate addition to toluene/d8-toluene (competitive KIE)	30	°C	7.8	20 mM triethanolamine-HCl buffer	irreversible	toluene, d8-toluene, disodium fumarate	benzylsuccinic acid, d8-benzylsuccinic acid	benzylsuccinate synthase
r3	HDX on benzylsuccinate incubated with benzylsuccinate synthase in 40% D2O	30	°C	7.8	20 mM triethanolamine-HCl buffer	reversible	D2O, benzylsuccinic acid	d1-benzylsuccinic acid, d2-benzylsuccinic acid	benzylsuccinate synthase
r4
r5
r6
r7
r8
r9
r10
r11
r12
r13
r14
r15
r16
r17
r18
r19

### Sheet: Data
Data
Experiment ID	Type	Reaction	Protein			Reactant				Enter data via transpose (Rightclick + "Insert Transpose")
			Name	Initial concentration	Unit	Name	Initial concentration	Unit	Sample dilution
r0	Time [min]	fumarate addition to toluene	benzylsuccinate synthase	7.8	mg					0	5	10	15	20
r0		fumarate addition to toluene	benzylsuccinate synthase	7.8	mg	toluene	3	mmole / l	2
r0		fumarate addition to toluene	benzylsuccinate synthase	7.8	mg	disodium fumarate	5	mmole / l	2
r0	Concentration	fumarate addition to toluene	benzylsuccinate synthase	7.8	mg	benzylsuccinic acid	0	umole / l	2	0	223.14	431.806	656.167	872.917
r1	Time [min]	fumarate addition to d8-toluene	benzylsuccinate synthase	7.8	mg					0	5	10	15
r1		fumarate addition to d8-toluene	benzylsuccinate synthase	7.8	mg	d8-toluene	3	mmole / l	2
r1		fumarate addition to d8-toluene	benzylsuccinate synthase	7.8	mg	disodium fumarate	5	mmole / l	2
r1	Concentration	fumarate addition to d8-toluene	benzylsuccinate synthase	7.8	mg	d8-benzylsuccinic acid	0	umole / l	2	0	95.33	181.3	297.477	379.582
r1	Concentration	fumarate addition to d8-toluene	benzylsuccinate synthase	7.8	mg	d7-benzylsuccinic acid	0	umole / l	2	0	6.13435	11.3963	18.1168	22.2495
r2	Time [min]	fumarate addition to toluene/d8-toluene (competitive KIE)	benzylsuccinate synthase	7.8	mg				2	0	5	10	15	20
r2		fumarate addition to toluene/d8-toluene (competitive KIE)	benzylsuccinate synthase	7.8	mg	toluene	1.51	mmole / l	2
r2		fumarate addition to toluene/d8-toluene (competitive KIE)	benzylsuccinate synthase	7.8	mg	d8-toluene	1.49	mmole / l	2
r2		fumarate addition to toluene/d8-toluene (competitive KIE)	benzylsuccinate synthase	7.8	mg	disodium fumarate	5	mmole / l	2
r2	Concentration	fumarate addition to toluene/d8-toluene (competitive KIE)	benzylsuccinate synthase	7.8	mg	benzylsuccinic acid	0	molar fraction	2	0	0.163632	0.231773	0.298305
r2	Concentration	fumarate addition to toluene/d8-toluene (competitive KIE)	benzylsuccinate synthase	7.8	mg	d8-benzylsuccinic acid+d7-benzylsuccinic acid	0	molar fraction	2	0	0.04538	0.0693383	0.096795
r3	Time [h]	HDX on benzylsuccinate incubated with benzylsuccinate synthase in 40% D2O	benzylsuccinate synthase	7.8	mg	D2O	40	%		0	4
r3		HDX on benzylsuccinate incubated with benzylsuccinate synthase in 40% D2O	benzylsuccinate synthase	7.8	mg	benzylsuccinic acid	48	umole / l		48	45.75
r3	Concentration	HDX on benzylsuccinate incubated with benzylsuccinate synthase in 40% D2O	benzylsuccinate synthase	7.8	mg	d1-benzylsuccinic acid	0	umole / l		0	1.94
r3	Concentration	HDX on benzylsuccinate incubated with benzylsuccinate synthase in 40% D2O	benzylsuccinate synthase	7.8	mg	d2-benzylsuccinic acid	0	umole / l		0	0.31

### Sheet: Calibration curves
Calibrant	Detector	Equation	Parameter	Kolumna1	Kolumna2	Calibration curve
			Name	Value	Unit
benzylsuccinate	DAD	y=b*x+a	a	-2.02589	µg/L
benzylsuccinate	DAD	y=b*x+a	b	0.009736	µg/L
benzylsuccinate	MS SIM	y=b*x+a	a	7174.42	µg/L
benzylsuccinate	MS SIM	y=b*x+a	b	728	µg/L
benzylsuccinate	MS/MS MRM	y=b*x+a	a	983.583	µg/L			#VALUE!
benzylsuccinate	MS/MS MRM	y=b*x+a	b	29.2837	µg/L

### Sheet: Kinetic Models
Kinetic Models
Reaction	Equation	Modeled elements		Parameter
		Proteins	Reactants	Name	Value	Unit
fumarate addition to toluene	y=a+x*b	benzylsuccinate synthase	toluene, disodium fumarate, benzylsuccinate	a	1.27±17.19	µmol / l
fumarate addition to toluene	y=a+x*b	benzylsuccinate synthase	toluene, disodium fumarate, benzylsuccinate	b	43.56±1.28	µmol / l		Reactant		Protein
fumarate addition to d8-toluene	y=a+x*b	benzylsuccinate synthase	d8-toluene, disodium fumarate, d8-benzylsuccinate+d7-benzylsuccinate	a	-2.07±4.67	µmol / l		Name	ID	Name	ID
fumarate addition to d8-toluene	y=a+x*b	benzylsuccinate synthase	d8-toluene, disodium fumarate, d8-benzylsuccinate+d7-benzylsuccinate	b	20.4±0.36	µmol / l		toluene	s0	benzylsuccinate synthase	p0
fumarate addition to d8-toluene	direct KIE=kH/KD	benzylsuccinate synthase	d8-toluene, disodium fumarate, d8-benzylsuccinate+d7-benzylsuccinate	kH	43.56±1.28	µmol / l		d8-toluene	s1	0	p1
fumarate addition to d8-toluene	direct KIE=kH/KD	benzylsuccinate synthase	d8-toluene, disodium fumarate, d8-benzylsuccinate+d7-benzylsuccinate	KD	20.4±0.36	µmol / l		disodium fumarate	s2	0	p2
fumarate addition to d8-toluene	direct KIE=kH/KD	benzylsuccinate synthase	d8-toluene, disodium fumarate, d8-benzylsuccinate+d7-benzylsuccinate	direct KIE	2.13±0.1			benzylsuccinic acid	s3	0	p3
fumarate addition to d8-toluene	y=a+x*b	benzylsuccinate synthase	d8-toluene, disodium fumarate, d7-benzylsucccinate	a	0.47±0.31	µmol / l		d8-benzylsuccinic acid	s4	0	p4
fumarate addition to d8-toluene	y=a+x*b	benzylsuccinate synthase	d8-toluene, disodium fumarate, d7-benzylsucccinate	b	1.11±0.02	µmol / l		d7-benzylsuccinic acid	s5	0	p5
fumarate addition to toluene/d8-toluene (competitive KIE)	D(V/K)=k1/k2 =log(1-x1)/log(1-x2)	benzylsuccinate synthase	toluene, d8-toluene, disodium fumarate	x1	non-constant. molar fraction of benzylsuccinate			D2O	s6	0	p6
fumarate addition to toluene/d8-toluene (competitive KIE)	D(V/K)=k1/k2 =log(1-x1)/log(1-x2)	benzylsuccinate synthase	toluene, d8-toluene, disodium fumarate	x2	non-constant. molar fraction of d8-benzylsuccinate			d1-benzylsuccinic acid	s7	0	p7
fumarate addition to toluene/d8-toluene (competitive KIE)	D(V/K)=k1/k2 =log(1-x1)/log(1-x2)	benzylsuccinate synthase	toluene, d8-toluene, disodium fumarate	D(V/K)	3.7±0.3			d2-benzylsuccinic acid	s8	0	p8
								0	s9	0	p9
								0	s10	0	p10
								0	s11	0	p11
								0	s12	0	p12
								0	s13	0	p13
								0	s14	0	p14
								0	s15	0	p15
								0	s16	0	p16
								0	s17	0	p17
								0	s18	0	p18
								0	s19	0	p19

### Sheet: Documentation
Documentation
								Units	Constants	Types
								mole / l	Constant	Concentration
General								mmole / l	Not constant	Total concentration after addition
								umole / l		Conversion [%]
	This template includes macros for your support. Once you have filled in the spreadsheet, we recommend to save it as .xlsx file without macros, e.g. before you send it as e-mail attachment. Otherwise, most email applications misinterpret the macros as a virus infection and will reject sending the file.							%		Absorption
	Any column in this sheet includes a tooltip, which describes what kind of data has to be inserted. These are accessible by selecting the cell.							molar fraction		Peak Area
-	The importance of fields/columns are colour-coded for mandatory and optional attributes							amole / l	reversible	Time [sec]
-	In order to guarantee consistency, some fields offer dropdown menues to choose e.g. reactants.							mole	irreversible	Time [min]
-	Please fill in the sheets "Vessel" "Reactants" and "Proteins" before you proceed. If not, some fields can not be used due to empty dropdown							mmole		Time [h]
								umole		Time [d]
Time course data								pmole
								amole
-	In order to insert your experimental data, make sure to distinguish each experiment with an identifier. These are then used in the EnzymeML document.							g
	All data should be inserted with '.' as a decimal separator.							mg / l
-	Each experiment ID requires you to provide a time axis, while all other fields have to be concentrations or absorption. Initial concentrations need to be provided for all reactants.							mg
-	It is possible and designed for, that you can enter empty data rows (blue) as well. Hence, if your experiment incoorporated for example an activator, which is not degraded, you can provide all metainformation (green). This can also be done for products, in the case of which the experiment was executed with a initial concentration of product.							ug
-	Please consider reviewing the example, which was given in conjunction with the empty template.							pg
								a
Contact								l
								ml
								ul
	Prof. Dr. Jürgen Pleiss - Project Coordinator							h
	juergen.pleiss@itb.uni-stuttgart.de							min
								sec
	Jan Range - Research Software Engineer							msec
	jan.range@simtech.uni-stuttgart.de							°C
								K
